# A single-nucleus atlas of the adult laying hen liver reveals metabolic specialization and improved cellular resolution through enhanced genome annotation

**DOI:** 10.64898/2026.07.27.740890

**Authors:** Laetitia Lagoutte, Coralie Allain, Bénédicte Lebez, Guillaume Cossard, Frédéric Lecerf, Yuna Blum, Sandrine Lagarrigue, Fabien Degalez

## Abstract

The liver of laying hens plays a central role in metabolism and reproduction, supporting the synthesis of egg yolk precursors under strong hormonal regulation. Despite its physiological importance, a high-resolution cellular reference of the adult chicken liver is still lacking. Here, we generated a single-nucleus RNA sequencing atlas of the adult laying hen liver from eight individuals, providing a comprehensive view of its cellular composition and transcriptional landscape.

Using this framework, we identified major hepatic cell populations, including hepatocytes, endothelial cells, cholangiocytes, hepatic stellate cells, and diverse immune cell types, revealing a broadly conserved vertebrate liver architecture. However, hepatocyte zonation, a key feature of mammalian liver organization, was not observed, consistent with the absence of hepatocyte zonation reported in birds.

Importantly, we demonstrate that the use of an enriched genome annotation, incorporating additional protein-coding and long non-coding RNA models, substantially improves transcript detection and enhances cell-type resolution in single-nucleus datasets. This improved resolution allows more accurate marker-based assignment of hepatocyte subpopulations and refines the interpretation of hepatic cellular heterogeneity.

Within hepatocytes, we uncovered transcriptionally distinct subpopulations associated with lipid metabolism and reproductive function, including estrogen-responsive programs involving cytochrome P450 genes such as CYP2C23A and CYP2C23B. In parallel, we characterized a complex immune compartment composed of resident macrophages and adaptive immune cells, highlighting the dual metabolic and immunological roles of the avian liver.

Overall, this atlas provides a high-resolution reference for avian liver biology and demonstrates that improved genome annotation enhances the resolution and interpretation of cellular heterogeneity in single-cell transcriptomic studies.
