## Supplementary material for "A single-nucleus atlas of the adult laying hen liver reveals metabolic specialization and improved cellular resolution through enhanced genome annotation": SupTable1

### Sheet: dataForPubli
			C249	C122	C221	C59	C62	C97	C140	C149	all-sample
		statistic									Sum	Mean	Median
		sequencing_saturation	0.76	0.756	0.759	0.761	0.76	0.761	0.764	0.764		0.76
		bc1_Q30	0.867	0.868	0.868	0.865	0.868	0.867	0.867	0.868		0.868
		bc2_Q30	0.922	0.924	0.923	0.921	0.924	0.922	0.922	0.924		0.923
		bc3_Q30	0.815	0.816	0.815	0.811	0.816	0.815	0.814	0.815		0.815
		cDNA_Q30	0.965	0.965	0.965	0.965	0.965	0.965	0.965	0.965		0.965
GRCg7b - Ensembl V104	No filter	Number of cells	178372	424308	237005	205394	191770	225833	394073	255828	2112583		231419
		total_reads	78419281	469354816	104217772	87943641	70289706	99772381	356223641	115341467	1381562705		1.01995e+08
		mean_reads_per_cell	439.639	1106.17	439.728	428.17	366.531	441.797	903.953	450.856		572.105	440.763
		number_of_transcripts	17496309	107544227	23470355	19683111	15798411	22445024	79528884	25692738	311659059		2.29577e+07
		mean_transcripts_per_cell	98.0889	253.458	99.0289	95.831	82.3821	99.3877	201.813	100.43		128.802	99.2083
		mean_genes_per_cell	90	128	60	57	54	59	103	58		76.125	59.5
	Filter low (min.features=200, min.cells=3)	Number of cells	10251	40438	10658	8587	9475	9704	26401	8679	124193		9977.5
		total_reads	63336738	416552091	78755157	67661614	51594284	79451353	315138311	87488243	1159977791		79103255
		mean_reads_per_cell	6179	10301	7389	7880	5445	8187	11937	10080		8424.75	8033.5
		number_of_transcripts	14049266	94925468	17648090	15027695	11546269	17762298	69886717	19374295	260220098		17705194
		mean_transcripts_per_cell	1371	2347	1656	1750	1219	1830	2647	2232		1881.5	1790
		mean_genes_per_cell	756	1089	867	918	699	960	1225	1095		951.125	939
	All filters (nb_features < 95 percentile,nb_genes < 95 percentile)	mean_transcripts_per_cell_thr95	2627	6427	3437	3433	2276	3903	6616	4665		4713	3670
		mean_genes_per_cell_thr95	1312	2526	1655	1596	1182	1820	2627	1999		1839.62	1737.5
		Number of cells	9636	38249	10085	8069	8899	9165	24960	8200	117263		9400.5
		total_reads	52781808	303317041	61778930	55951918	43632040	64172456	240094385	70369977	892098555		62975693
		mean_reads_per_cell	5478	7930	6126	6934	4903	7002	9619	8582		7071.75	6968
		number_of_transcripts	11783708	69573314	13890895	12454444	9825707	14459605	53455961	15649291	201092925		14175250
		mean_transcripts_per_cell	1223	1819	1377	1543	1104	1578	2142	1908		1586.75	1560.5
		mean_genes_per_cell	699	953	778	847	653	877	1094	1000		862.625	862
