## Supplementary material for "A single-nucleus atlas of the adult laying hen liver reveals metabolic specialization and improved cellular resolution through enhanced genome annotation": SupTable2

### Sheet: Table_CanMarkers
	Cell types	Canonical markers	Additional markers	Cellular function	References
	Hepatocyte	ALB, APOA1, FABP1	TTR, CYP2C23A/B, APOV1	Lipid metabolism, plasma protein synthesis	Wang et al., 2021 (IJMS); Burt 2007
	Endothelial cells	PECAM1, VWF, CDH5	KDR, FLT1, ERG	Blood-liver barrier and blood-hepatocyte exchange	Aizarani et al., 2019
	Cholangiocyte	KRT19, EPCAM, SOX9	KRT7, SLC4A2	Biliary tract epithelium	MacParland et al., 2018
	Stellate cells	ACTA2, COL1A1, RGS5	PDGFRB, LUM	Fibrogenesis, extracellular matrix	Ramachandran et al., 2019
	Kupffer cells	MARCO, MAFB, C1QA	CD163, VSIG4, CSF1R	Phagocytosis, innate immunity	Guilliams et al., 2022
	Macrophage	CSF1R, CCR2, LYZ	SPI1, IRF8	Macrophage precursors	Guilliams et al., 2022
	B cells	PAX5, CD79A, BLNK	BANK1, Bu-1	Humoral immunity	Cooper et al., 2013
	T cells	CD3D, BCL11B, TRAC	LCK, CD2	TCR receptor and T-cell differentiation	Göbel et al., 2003
	Megakaryocyte	PF4, ITGA2B, GP9	GP1BA, PPBP	Platelet production	Zheng et al., 2017
