## Supplementary material for "A single-nucleus atlas of the adult laying hen liver reveals metabolic specialization and improved cellular resolution through enhanced genome annotation": SupTable4

### Sheet: Hep_ens
cluster	nbMark_infPval	nbMaxGenes	AUC_max	AUC_min	logFC_max	logFC_min	nbEnsGenes
1	12879	50	0.629109751850378	0.556346039314123	0.627462802156248	0.23072968035534	3
2	15513	50	0.581799784193361	0.499920511552321	0.0616217336822587	-0.14741711448601	36
3	1325	50	0.771115211135681	0.530259445962727	1.55790296474659	0.120670115548202	6
4	4208	50	0.887961803465687	0.526053036079972	1.95682404454849	0.0487657484993465	14
5	9311	50	0.796663441668658	0.603109637534458	1.63397203111018	0.329162904081544	3
6	4041	50	0.758797013604655	0.538723452810234	1.19054578223396	0.0775893079600225	24
7	723	50	0.795155918903374	0.527213882106177	1.21755696055233	0.0795130853809978	7

### Sheet: Endo_ens
cluster	nbMark_infPval	nbMaxGenes	AUC_max	AUC_min	logFC_max	logFC_min	nbEnsGenes
1	10744	50	0.826647521772411	0.58545132213903	2.03657102320991	0.386821303781346	2
2	6637	50	0.77498824063532	0.551248439644037	1.8013129357854	0.248297475903947	2
3	14178	50	0.99298301150153	0.827845143838572	3.53191097860896	1.39633682237919	4
4	1751	50	0.760103238779014	0.591013185432944	1.40974225626975	0.144618713846526	2
5	2084	50	0.875183219561311	0.660531433449121	2.31936579717854	0.89241021192523	4
6	1212	50	0.803171066141504	0.597773234719691	1.601354494735	0.44927527471891	5

### Sheet: Imm_ens
cluster	nbMark_infPval	nbMaxGenes	AUC_max	AUC_min	logFC_max	logFC_min	nbEnsGenes
1	12502	50	0.764147852961072	0.569551786728799	1.931563909177	0.382517030109837	7
2	7053	50	0.946091962525037	0.71815528517499	3.31338067820214	1.21820542831415	1
3	14559	50	0.987658602413811	0.8197535964109	3.46433689012271	1.37801689726793	4
4	4704	50	0.883904548660422	0.611286026783527	2.48267131608783	0.182429566492157	2
5	3040	50	0.881944260685231	0.658427883574082	2.71530183841206	0.908931141243405	3
6	2623	50	0.844569615365244	0.560835585850276	2.86791426868278	0.430132984834192	6
7	1623	50	0.922395871799291	0.635307622801571	3.01210258872925	0.231284812054763	5
8	3072	50	0.818640994340476	0.696777204142342	2.04990879067172	0.933512823510626	0
9	4138	50	0.911864198290178	0.687735668292591	2.23772941056882	0.772360036770171	2
