## Supplementary material for "A single-nucleus atlas of the adult laying hen liver reveals metabolic specialization and improved cellular resolution through enhanced genome annotation": SupTable5

### Sheet: dataForPubli
			C249	C122	C221	C59	C62	C97	C140	C149	all-sample
		statistic									Sum	Mean	Median
		sequencing_saturation	0.76	0.756	0.759	0.761	0.76	0.761	0.764	0.764		0.76
		bc1_Q30	0.867	0.868	0.868	0.865	0.868	0.867	0.867	0.868		0.868
		bc2_Q30	0.922	0.924	0.923	0.921	0.924	0.922	0.922	0.924		0.923
		bc3_Q30	0.815	0.816	0.815	0.811	0.816	0.815	0.814	0.815		0.815
		cDNA_Q30	0.965	0.965	0.965	0.965	0.965	0.965	0.965	0.965		0.965
GRCg7b - EA V104	No filter	Number of cells	178372	424308	237005	205394	191770	225833	394073	255828	2112583		231419
		total_reads	78419281	469354816	104217772	87943641	70289706	99772381	356223641	115341467	1381562705		1.01995e+08
		mean_reads_per_cell	439.639	1106.17	439.728	428.17	366.531	441.797	903.953	450.856		572.105	440.763
		number_of_transcripts	17496309	107544227	23470355	19683111	15798411	22445024	79528884	25692738	311659059		2.29577e+07
		mean_transcripts_per_cell	98.0889	253.458	99.0289	95.831	82.3821	99.3877	201.813	100.43		128.802	99.2083
		mean_genes_per_cell	90	128	60	57	54	59	103	58		76.125	59.5
	Filter low (min.features=200, min.cells=3)	Number of cells	10393	40850	10914	8741	9619	9788	26587	8908	125800	15725	10090.5
		total_reads	70296931	458280948	85877784	74284052	57059995	87328980	347544926	96134935	1276808551		86603382
		mean_reads_per_cell	6764	11219	7869	8498	5932	8922	13072	10792			8710
		number_of_transcripts	16423385	110362754	20276758	17426873	13504949	20583159	81035483	22374390	301987751		2.043e+07
		mean_transcripts_per_cell	1580	2702	1858	1994	1404	2103	3048	2512			2048.5
		mean_genes_per_cell	825	1196	941	999	764	1053	1344	1184		1038.25	1026
	All filters (nb_features < 95 percentile,nb_genes < 95 percentile)	mean_transcripts_per_cell_thr95	3023	7415	3880	3938	2633	4516	7631	5296		4792	4227
		mean_genes_per_cell_thr95	1442	2786	1806	1750	1302	2002	2901	2190		2022	1904
		Number of cells	9770	38638	10329	8214	9035	9248	25137	8409	118780		9509
		total_reads	58561869	333267576	67263854	61307068	48207516	70573727	264635429	76983168	980800207		6.89188e+07
		mean_reads_per_cell	5994	8625	6512	7464	5336	7631	10528	9155		7656	7547.5
		number_of_transcripts	13792256	80893735	15943597	14425045	11486542	16774087	62030675	17992165	233338102		16358842
		mean_transcripts_per_cell	1412	2094	1544	1756	1271	1814	2468	2140		1812	1785
		mean_genes_per_cell	763	1045	843	920	713	961	1199	1078		940	940.5
